# A Computational Workflow for Analysis of Missense Mutations in Precision Oncology

**DOI:** 10.1101/2024.06.08.598055

**Authors:** Rayyan Tariq Khan, Petra Pokorna, Jan Stourac, Simeon Borko, Ihor Arefiev, Joan Planas-Iglesias, Adam Dobias, Gaspar Pinto, Veronika Szotkowska, Jaroslav Sterba, Ondrej Slaby, Jiri Damborsky, Stanislav Mazurenko, David Bednar

## Abstract

Every year, more than 19 million cancer cases are diagnosed, and this number continues to increase annually. Since standard treatment options have varying success rates for different types of cancer, understanding the biology of an individual’s tumour becomes crucial, especially for cases that are difficult to treat. Personalised high-throughput profiling, using next-generation sequencing, allows for a comprehensive examination of biopsy specimens. Furthermore, the widespread use of this technology has generated a wealth of information on cancer-specific gene alterations. However, there exists a significant gap between identified alterations and their proven impact on protein function. Here, we present a bioinformatics pipeline that enables fast analysis of a missense mutation’s effect on stability and function in known oncogenic proteins. This pipeline is coupled with a predictor that summarises the outputs of different tools used throughout the pipeline, providing a single probability score, achieving the balanced accuracy above 86%. The pipeline incorporates a virtual screening method to suggest potential FDA/EMA-approved drugs to be considered for treatment. We showcase three case studies to demonstrate the timely utility of this pipeline. To facilitate access and analysis of cancer-related mutations, we have packaged the pipeline as a web server, which is freely available at https://loschmidt.chemi.muni.cz/predictonco/.
