## Supplementary material for "A Computational Workflow for Analysis of Missense Mutations in Precision Oncology": SI 1

### Sheet: proteins
	Status	Protein Code	Type	Gene Name	UniProt AC	UniProt isoform	Protein name	Length	Essential residues	Cytoplasmic unit																Extra-cellular unit						Transmembrane unit	Active site location	VINA Grid dimensions (in points)				VINA Grid center
										Positions in Uniprot	Domain region	structure?	wwPDB code	wwPDB chains	chain	Co-factor?	Resolution	oligomeric state	PDB Positions	Mutations	Breaks	Internal disorder	Partial residues	Prepare note	Modelling note	Positions in Uniprot	structure?	wwPDB code	wwPDB chain	PDB Positions	Note	Positions in UniProt		Spacing	x	y	z	x	y	z
1	ok	HER2	proto-onco	ERBB2	P04626		Receptor tyrosine-protein kinase erbB-2	1255	845, 753, 863, 770	676-1255	720-987	yes	3PP0	B	A		2.25	Monomer	706-992	A706M;L711Q;L712M	880-881			select chain B, delete all hetatms		23-652	yes	2A91	A	1-510	PDB should've mapped to 22-530	653 – 675	Surface	0.375	60	60	60	35	39	-10
2	ok	EGFR	proto-onco	EGFR	P00533		Epidermal growth factor receptor	1210	837, 745, 855, 758	669-1210	712-979	yes	5HG8	A	A		1.42	Monomer	700-999	M790T;R858L;R948V				delete all hetatms		25-645	yes	1IVO	A	2-512			Surface	0.375	70	70	60	10	-9	-31
3	ok	ALK	proto-onco	ALK	Q9UM73		Anaplastic Lymphoma Kinase - tyrosine kinase receptor	1620	1249, 1124, 1150, 1270, 1167	1060-1620	1116-1392	yes	4Z55	A	A		1.55	Monomer	1093-1399	G1281S	1137-1143; 1216-1220;1284		1101;1129;1158;1209;1214;1282;1285;1252;1384	delete all hetatms		19-1038	no				Use alphafold	1039-1059	Surface	0.375	80	60	60	-36	-15	60
4	ok	KIT	proto-onco	KIT	P10721		Mast/stem cell growth factor receptor	976	792, 623, 810, 640	546-976	589-937	yes	6ITT	A	A		2.1	Monomer	563-932			689-757		689-757 UNSTRUCTURED REGION		26-524	yes	2EC8	A	11-508	Multiple fragments missing in PDB but numbers do match	525-545	Surface	0.375	70	70	60	43	-4	-76
5	ok	PDGFRβ	proto-onco	PDGFRB	P09619		Platelet-derived growth factor receptor beta	1106	826, 634, 844	554-1106	600-962	yes			A			Monomer	562-981			709-799		kept only 562-981 based on homology with 5k5x		33-532	yes	3MJG	X	33-312		533-553	Surface	0.375	60	60	70	-4	-1	13
6	ok	VEGFR1	proto-onco	FLT1	P17948		Vascular endothelial growth factor receptor 1	1338	1022, 861, 1040, 878	781-1338	827-1158	yes	3HNG	A	A		2.7	Monomer	803-1158		813;1057-1058	926-990	812;1055;1056;1139	926-990 UNSTRUCTURED REGION		27-758	yes	5T89	X	32-654		759-780	Surface	0.375	70	70	60	9	17	31
7	ok	VEGFR2	proto-onco	KDR	P35968		Vascular endothelial growth factor receptor 2	1356	1028, 868, 1046, 885	786-1356	834-1162	yes	3VO3	A	A		1.52	Monomer	818-1169			939-994		939-994 UNSTRUCTURED REGION		20-764	yes	3V2A	R	132-329	Multiple fragments missing in PDB but numbers do match	765-785	Surface	0.375	70	70	60	26	-30	-14
8	ok	VEGFR3	proto-onco	FLT4	P35916		Vascular endothelial growth factor receptor 3	1363	1037, 879, 1055, 896	797-1363	845-1173	yes			A			Monomer				944-1006		Swissmodel, Numbering in structure -796		25-775	no				Use alphafold	776-796	Surface	0.375	60	60	75	-4	-4	-17
9	ok	FLT3	proto-onco	FLT3	P36888		Receptor-type tyrosine-protein kinase FLT3	993	811, 644, 829, 661	564-993	610-943	yes	1RJB	A	A		2.1	Monomer			649-654	711-782		removed mutation S711,711-780 UNSTRUCTURED REGION	Unstructured region extending till 782? (I'm using 780); DAVID: OK, extend it	27-543	no				Low quality structure, ignore or use Alphafold	544-563	Surface	0.375	70	60	70	80	54	24
10	ok	RET	proto-onco	RET	P07949		Proto-oncogene tyrosine-protein kinase receptor Ret	1114	874, 758, 892, 775	658-1114	724-1016	yes	6NEC	A	A		1.87	Monomer	713-1011		829-841					29-635	yes	6Q2S	E		large assembly, EM structure, may need modelling	636-657	Surface	0.375	75	60	60	12	3	-4
11	ok	MET	proto-onco	MET	P08581		Hepatocyte growth factor receptor	1390	1204, 1110, 1222, 1127	956-1390	1078-1345	yes	4R1V	A	A		1.2	Monomer	1055-1345		1050-1051				Reported break out of sequence range. Please confirm the break inidces to be: 1150-1151; DAVID: yes it should be 1150-1151	25-932	no				Use alphafold	933-955	Surface	0.375	75	65	60	107	17	141
12	ok	MEK1	proto-onco	MAP2K1	Q02750		Dual specificity mitogen-activated protein kinase kinase 1	393	190, 97, 208, 120	1-393	68-361	yes	3VVH	B	B		2.0	Monomer	61-382			276-307				1-393	no						Surface	0.375	70	65	60	65	113	-33
13	ok	ROS1	proto-onco	ROS1	P08922		Proto-oncogene tyrosine-protein kinase ROS	2347	2079, 1980, 2102, 1997	1883-2347	1945-2222	yes	3ZBF	A	A		2.2	Monomer	1934-2229		1954-1956;2111-2122					28-1859	no				Use alphafold	1860-1882	Surface	0.375	75	60	60	39	20	3
14	ok	mTOR	proto-onco	MTOR	P42345		Serine/threonine-protein kinase mTOR	2549	2338, 2187, 2357, 2190	1-2549	2156-2469	yes	6BCX	A	A		3.23	Monomer	1867-2549			2437-2491		Cat residues from homology, Structure of catalytic domain + TPR repeats 14-16 (behind disordered region) cut from the 6CBX cryoEM structure, DO NOT ANALYZE 1867-1895			no						Surface	0.375	60	60	80	243	204	270
15	ok	PI3Kδ	proto-onco	PIK3CD	O00329		Phosphatidylinositol 4,5-bisphosphate 3-kinase catalytic subunit delta isoform	1044	893, 779, 911, 787	1-1044	745-1027	yes	6PYR	A	A		2.21	Monomer	17-1032		175-186;228;231-232;289-311;402-413;498-503;517-520			cat residues from homology	Please, confirm that the following breaks: 767-772,841-850,920-927 need to be repaired as well. Too many strains. Consider leaving (some) breaks as IDRs? Check template; DAVID: no better template, the 3 misssing regions should be considered as well, IDRs - 175-186, 289-311, 402-413, 498-503, 841-850, 920-927		no						Surface	0.375	65	65	60	36	10	33
16	ok	PDGFRα	proto-onco	PDGFRA	P16234		Platelet-derived growth factor receptor alpha	1089	818, 627, 836, 644	550-1089	593-954	yes	6JOL	A	A		1.9	Monomer	583-957			694-789		cat res 818 seems ok (842 in Lit, is wrong)		24-528	no				Use alphafold	529-549	Surface	0.375	65	60	60	62	42	2
17	ok	PARP	proto-onco	PARP1	P09874		Poly [ADP-ribose] polymerase 1	1014	988, 871, 878, 904	662-1014	788-1014	yes	7AAC	A	A		1.59	Monomer	662-1011	A762V			662;664;728;809	chain A, delete all hetatms		225-355	yes	2RIQ	A	225-359	No proper annotation, zinc finger domain		Surface	0.375	90	60	60	11	40	6
18	ok	CDK4	proto-onco	CDK4	P11802		Cyclin-dependent kinase 4	303	140, 35, 158	1-303	6-295	yes	2W96	B	A		2.3	Monomer	4-295		43-47			chain B, delete hetatms,	Please, confirm that the break: 239-260 needs to be considered internal disordered OR bulk-strategy model with reasonable orientation of catalytic residues side chains; DAVID: yes, internal disorder		no						Surface	0.375	65	60	70	22	20	77
19	ok	CDK6	proto-onco	CDK6	Q00534		Cyclin-dependent kinase 6	326	145, 43, 163	1-326	13-300	yes	1BLX	A	A		1.9	Monomer	7-309				6;8;48;49;90;168;172;173;174;176;240;241;251;308	select chain A, delete all hetatms			no						Surface	0.375	70	70	60	27	-19	66
20	ok	FGFR1	proto-onco	FGFR1	P11362		Fibroblast growth factor receptor 1	822	623, 514, 641, 531	458-765	478-767	yes	5EW8	A	A		1.63	Monomer	464-765	A488C	581-591		501;502;503;507;522;523;592;655;675;707;711;720			22-376	yes	1EVT	C	141-365		377-397	Surface	0.375	65	60	70	85	3	14
21	ok	FGFR2	proto-onco	FGFR2	P21802		Fibroblast growth factor receptor 2	821	626, 517, 644, 534	399-821	481-770	yes	3RI1	A	A		2.1	Monomer	456-768		582-595		485;489;505;509;510;526;543;545;717;765			22-377	yes	3DAR	B	146-249		378-398	Surface	0.375	60	60	70	-28	17	-18
22	ok	FGFR3	proto-onco	FGFR3	P22607		Fibroblast growth factor receptor 3	806	617, 508, 635, 525	397-806	472-761	yes	7DHL	A	A		2.57	Monomer	460-755		580-587		498	phosphorylation 577, 647, 648 deleted	Please, confirm that residues 460-471 need to be removed from mod structure; DAVID: yes, they can be deleted	23-375	yes	1RY7	B		Complexed structure, better off using alphafold	376-396	Surface	0.375	70	75	60	0	1	10
23	ok	RAF	proto-onco	RAF1	P04049		RAF proto-oncogene serine/threonine-protein kinase	648	468, 375, 486, 393	340-615	349-609	yes	3OMV	B	B		4.0	Monomer	340-615			493-504		Low res	Manually modified SIFTs file to chain B. Model refuses to follow AlphaFold structure on break region. Also manually trying larger break 484-508 with different possibilities for alignments, not doing any good. Consider leaving break as IDR? After manual alignment (extended region), MODELLER still refuses to consider the break-region as a helix. MODEL AS IDR; DAVID: yes, the break is outside of the…	55-131	yes	1C1Y	B	55-131	RAS Binding domain of RAF1, no uniprot annotation		Surface	0.375	60	65	60	28	40	37
24	ok	JAK1	proto-onco	JAK1	P23458		Tyrosine-protein kinase JAK1	1154	1003, 908, 1021, 925	865-1154	875-1153	yes	6GGH	A	A		1.7	Monomer	865-1154		946-949			phosphorylation 1034 and 1034 deleted		35-563	yes	5L04	A	31-577	No proper annotation	1-1154	Surface	0.375	60	65	60	16	10	5
25	ok	JAK2	proto-onco	JAK2	O60674		Tyrosine-protein kinase JAK2	1132	976, 882, 994, 898	839-1131	849-1124	yes	4IVA	A	A		1.5	Monomer	841-1132					phosphorylation 1037 and 1038 deleted			no				Use alphafold+No proper annotation		Surface	0.375	70	60	60	14	-16	6
26	ok	JAK3	proto-onco	JAK3	P52333		Tyrosine-protein kinase JAK3	1124	949, 855, 967, 871	814-1102	822-1111	yes	7C3N	A	A		1.98	Monomer	814-1102					phosphorylation 980 and 981 deleted			no				Use alphafold+No proper annotation		Surface	0.375	60	70	60	8	2	26
27	ok	SRC	proto-onco	SRC	P12931		Proto-oncogene tyrosine-protein kinase Src	536	389, 298, 404	2-536	270-523	yes	2H8H	A	A		2.2	Monomer	85-529					Numbering in structure -3, phosphorylation 527 deleted			no						Surface	0.375	75	60	60	17	21	57
28	ok	EPHA2	proto-onco	EPHA2	P29317		Ephrin type-A receptor 2	976	739, 646, 757, 663	559-976	613-875	yes	5NKG	A	A		1.1	Monomer	605-896							24-537	yes	2X10	A			538-558	Surface	0.375	60	60	70	-86	-15	11
29	ok	CSF1R	proto-onco	CSF1R	P07333		Macrophage colony-stimulating factor 1 receptor	972	778, 616, 796, 633	542-919	582-910	yes	6IG8	A	A		1.8	Monomer	562-916			688-746		550-554 deleted		20-517	yes	4LIQ	A			518-538	Buried	0.375	75	60	60	-3	16	-15
30	ok	TIE2	proto-onco	TEK	Q02763		Angiopoietin-1 receptor	1124	964, 855, 982, 872	770-1124	824-1096	yes	6MWE	A	A		2.05	Monomer	808-1124		858-870;993-994		816;822;823;825;832;834;835;;44;846;848;849;874;878;893;895;916;974;992;995;997;1058;1061;1099;1110;1122		Please, confirm partial resiude in 844 instead of ;44; DAVID: Yes, 844	23-748	yes	2GY5	A	23-445		749-769	Surface	0.375	60	60	70	-12	34	115
31	ok	IDH1	proto-onco	IDH1	O75874		Isocitrate dehydrogenase [NADP] cytoplasmic	414	77, 82, 109, 132, 139, 212, 252, 260, 275, 279, 328	1-414		yes	6BKX	A, B	A	Mn2+, NADP+	1.65	Homo dimer	AB3-418, B3-416				A81;A174,B174	co-factors not available but it is ok, residues listed from https://www.ncbi.nlm.nih.gov/pmc/articles/PMC3521221/	Model produced with the chain order inverse. No cofactors available in the original structure. Manually edited resulting model to keep original chain order; DAVID: OK with chain renaming, Co-factors NADP is more like substrate so all the analyses should be fine								Buried	0.375	65	75	60	13	42	-71
32	ok	KRAS.4a	proto-onco	KRAS	P01116		GTPase KRas	189	12, 13, 16, 8, 74, 75, 56, 57, 180, 186	1-189		yes	7VVB	A	A		1.7	Monomer	0-166														Surface	0.375	55	55	65	-27	-11	153
33	ok	KRAS.4b	proto-onco	KRAS	P01116	2	GTPase KRas4b	189	12, 13, 16, 8, 74, 75, 56, 57, 185	1-189		yes	6P0Z	B	B		1.01	Monomer	2-167	G151R;D153E;K165Q;H166Y;K167R			31	IZOFORM P01116-2 WITHOUT MUTATIONS							homology modelling		Surface	0.375	55	55	65	-27	-11	153
34	ok	NRAS	proto-onco	NRAS	P01111		GTPase NRas	189	21, 29, 30, 42, 50, 60	1-189		yes	5UHV	A	A		1.67	Monomer	1-166				31;61;62;63;65;70;71;73;99;126;128;135								homology modelling		Surface	0.375	65	55	55	10	31	20
35	ok	NTRK1	proto-onco	NTRK1	P04629		High affinity nerve growth factor receptor	796	650, 544, 668, 560	498-796	510-781	yes	6NSS	A	A		1.97	Monomer	501-795		549-551			485-500 deleted from the structure		33-423	yes	1HE7	A	285-413		424-439	Surface	0.375	60	70	60	-10	12	-13
36	ok	NTRK2	proto-onco	NTRK2	Q16620		BDNF/NT-3 growth factors receptor	822	676, 572, 694, 588	455-822	538-807	yes	4ASZ	A	A		1.7	Monomer	543-838		547-548;562-565;640-643			3 residues deleted from the structure, Numbering in structure +16		32-430	yes	1WWB	A			431-454	Surface	0.375	70	60	60	58	28	25
37	ok	PIK3CA	proto-onco	PIK3CA	P42336		Phosphatidylinositol 4,5-bisphosphate 3-kinase catalytic subunit alpha isoform	1068	802, 915, 933, 936, 805	1-1068	765-1051	yes	7JIU	A	A		2.12	Monomer	107-1052		199-202;233-245;311-321;348-349;410-416;864-865;868;943-948				Regions 233-245,311-321 not modelled properly. Considered as IDRs. Modeller refuses to take 233-245 coords from AF model. longer manual alignment might solve the issue? BULK alignment almost works, residue D915 with weird geometry. Manually modelled based on bulk strategy; DAVID: 233-245,311-321 consider IDRs, D915 I noticed too so Rayyan is checking that in the literature SOLUTION: BULK-based st…		no				all domains and whole model with homology modelling		Surface	0.375	60	70	70	-18	11	26
38	ok	PIK3R1	proto-onco	PIK3R1	P27986		Phosphatidylinositol 3-kinase regulatory subunit alpha	724		325-433		yes	4l23	B	B		2.5	Monomer	322-614					non-catalytic regulatory protein		115-309	yes	1PBW	B		(BH) DOMAIN, no proper annotation		Surface
39	ok	AKT1	proto-onco	AKT1	P31749		RAC-alpha serine/threonine-protein kinase	480	274, 179, 292, 198	142-476	150-408	yes	4GV1	A	A		1.49	Monomer	143-477	D473S	452-456			phosphorylation 308 deleted	SER 143 not present in SIFTS alignment. Manually adding the numbering 143 A 143 in sifts alignment; DAVID: yes or just delete the residue (whatever is easier for you)		no				Alpha fold		Surface	0.375	60	70	70	-20	2	13
40	ok	ACVR1	proto-onco	ACVR1	Q04771		Activin receptor type-1	509	336, 235, 354, 248	147-509	208-502	yes	6SZM	B	B		1.42	Monomer	205-499	D207Q					PDB ID is 6SZM; DAVID: Yes 6SZM	21-123	no				Alphafold	124-146	Surface	0.375	60	70	60	-3	31	-23
41	ok	p53	supressor	TP53	P04637		Cellular tumor antigen p53	393	176, 179, 238, 242	1-393		yes	2XWR	A	A	Zn2+	1.68	Monomer	91-289					non-catalytic protein			no				2XWR - extended N terminus
42	ok	ABL1	proto-onco	ABL1	P00519		Tyrosine-protein kinase ABL1	1130	271, 363, 381	229-512	242-493	yes	2G1T	A	A		1.8	Monomer	232-502														Surface	0.375	60	75	60	-2	9	-43
43	ok	BTK	proto-onco	BTK	Q06187		Tyrosine-protein kinase BTK	659	430, 521, 539	389-659	402-655	yes	6DI1	A	A		1.1	Monomer	389-659														Surface	0.375	60	60	70	-15	-9	-5
44	ok	CDK12	proto-onco	CDK12	Q9NYV4		Cyclin-dependent kinase 12	1490	756, 774, 859, 877	714-1063	727-1020	yes	4NST	A	A		2.2	Monomer	716-1045		798-806	798-806	726;761;852;887;888;895;933;1021;1024;1027	phosphorylation 893 deleted									Surface	0.375	60	70	65	-18	-8	21
