## Supplementary material for "A Computational Workflow for Analysis of Missense Mutations in Precision Oncology": SI 2

### Sheet: Sheet1
Protein Code	Essential residues	Cytoplasmic unit			Pockets	UniProt AC
		Positions in Uniprot	wwPDB chains	chain	corrected by David
HER2	845, 753, 863, 770	676-1255	B	A	orange, pink	P04626
EGFR	837, 745, 855, 758	669-1210	A	A	pink, orange	P00533
ALK	1249, 1124, 1150, 1270, 1167	1060-1620	A	A	orange, pink - 1210 +1273	Q9UM73
KIT	792, 623, 810, 640	546-976	A	A	orange, pink	P10721
PDGFRβ	826, 634, 844	554-1106		A	orange + 614,651,655,682,683,665,843,566,846,847	P09619
VEGFR1	1022, 861, 1040, 878	781-1338	A	A	orange + 887,910,911 - 918,922,1091,1096,1098	P17948
VEGFR2	1028, 868, 1046, 885	786-1356	A	A	pink, orange	P35968
VEGFR3	1037, 879, 1055, 896	797-1363		A	orange - 1111,1112,1113,936,937,940	P35916
FLT3	811, 644, 829, 661	564-993	A	A	+ 572,573,574,575,576,616,624,642,643,645,646,657,658,664,665,675,676,677,689,691,693,694,695,697,809,812,813,815,816,818,827,828,830,831,833,834,842,851	P36888
RET	874, 758, 892, 775	658-1114	A	A	+ 728,729,730,731,732,732,733,734,735,736,737,738,739,756,757,758,788,789,804,805,806,807,810,811,871,871,872,873,874,875,876,877,878,879,881,891,892,893,894,895,896	P07949
MET	1204, 1110, 1222, 1127	956-1390	A	A	orange	P08581
MEK1	190, 97, 208, 120	1-393	B	B	orange, pink	Q02750
ROS1	2079, 1980, 2102, 1997	1883-2347	A	A	orange, pink	P08922
mTOR	2338, 2187, 2357, 2190	2549-01-01	A	A	orange	P42345
PI3Kδ	893, 779, 911, 787	1-1044	A	A	pink	O00329
PDGFRα	818, 627, 836, 644	550-1089	A	A	orange, pink	P16234
PARP	988, 871, 878, 904	662-1014	A	A	orange	P09874
CDK4	140, 35, 158	1-303	B	A	orange, green	P11802
CDK6	145, 43, 163	1-326	A	A	19,27,29,39,41,43,65,77,98,99,100,101,102,104,136,142,143,144,145,146,147,149,150,151,152,160,161,162,163,164,165,166	Q00534
FGFR1	623, 514, 641, 531	458-765	A	A	orange, pink	P11362
FGFR2	626, 517, 644, 534	399-821	A	A	orange, grey + 560,647,624 - 653,650,536	P21802
FGFR3	617, 508, 635, 525	397-806	A	A	orange	P22607
RAF	468, 375, 486, 393	340-615	B	B	orange + 359,487,488,466,485,470	P04049
JAK1	1003, 908, 1021, 925	865-1154	A	A	orange	P23458
JAK2	976, 882, 994, 898	839-1131	A	A	orange + 980,858,859,996,997	O60674
JAK3	949, 855, 967, 871	814-1102	A	A	Orange + 953,969,970,831,832	P52333
SRC	389, 298, 404	2-536	A	A	orange + 342,343,344	P12931
EPHA2	739, 646, 757, 663	559-976	A	A	orange + 694	P29317
CSF1R	778, 616, 796, 633	542-919	A	A	orange, pink + 797,801,782,783	P07333
TIE2	964, 855, 982, 872	770-1124	A	A	brown, orange - 1116,1118,915,1121	Q02763
IDH1	97, 101, 110, 133, 140, 213, 252, 276, 315, 316	1-414	A, B	A	pink	O75874
KRAS.4a	12, 13, 16, 8, 74, 75, 56, 57, 180, 186	1-189	A	A	Orange	P01116
KRAS.4b	12, 13, 16, 8, 74, 75, 56, 57, 185	1-189	B	B	orange	P01116
NRAS	21, 29, 30, 42, 50, 60	1-189	A	A	orange + 17,34,35,57	P01111
NTRK1	650, 544, 668, 560	498-796	A	A	pink, grey, brown + 589	P04629
NTRK2	676, 572, 694, 588	455-822	A	A	orange	Q16620
PIK3CA	802, 915, 933, 936, 805	1-1068	A	A	pink	P42336
PIK3R1		325-433	B	B	NO POCKET!!!	P27986
AKT1	274, 179, 292, 198	142-476	A	A	orange - 308,309,310,311,312,313	P31749
ACVR1	336, 235, 354, 248	147-509	B	B	orange + 285,286,375,376,377	Q04771
p53	176, 179, 238, 242	1-393	A	A		P04637
ABL1	271, 363, 381	229-512	A	A	orange, brown - 389,414 + 316	P00519
BTK	430, 521, 539	389-659	A	A	orange, green, brown - 520,558,559,563,564,574 + 458,476,519,538,541	Q06187
CDK12	756, 774, 859, 877	714-1063	A	A	orange + 778,815,878	Q9NYV4
